# Transcriptomic, Genomic, and Clinical Characterization of Morphological Classes in Localized and Metastatic Pancreatic Cancer

**DOI:** 10.64898/2026.04.07.717011

**Authors:** Eugenia Flores Figueroa, Yuanchang Fang, Ayah Elqaderi, Maryam Monajemzadeh, Amy Zhang, Gun Ho Jang, Michelle Chan-Seng-Yue, Karen Ng, Tom Ouellette, Stephanie Ramotar, Daniela Bevacqua, Shawn Hutchinson, Yuqiong Rachel Ding, Sheng-Beng Liang, Syeda Mariam Hasnain, Grainne M. O’Kane, Sandra Fischer, Klaudia Nowak, Barbara Grünwald, Anna Dodd, Julie M Wilson, Erica S Tsang, Steven Gallinger, Jennifer J. Knox, Faiyaz Notta, Robert C Grant

## Abstract

**Background:** Histomorphology is a strong prognostic biomarker correlated with basal-like and classical programs in surgically resected pancreatic ductal adenocarcinoma (PDAC). However, the spectrum of morphology and its biological associations remain poorly defined in advanced disease.

**Objectives:** We explored the transcriptomic and genomic underpinnings and clinical relevance of morphological classes across localized and metastatic PDAC.

**Design:** We unified morphological classifications into four classes: glandular, cribriform, solid, and squamous. We integrated transcriptome and whole-genome sequencing following laser-capture microdissection with morphological classifications in 348 PDAC patients, where half of the cohort included locally advance and metastatic stages to uncover molecular associations.

**Results:** Non-glandular morphologies comprised three distinct classes that were enriched in metastatic disease. Transcriptomic profiling exhibited that glandular tumours predominantly expressed classical epithelial programs, although a subset displayed partial or full epithelial– mesenchymal transition signatures. In contrast, non-glandular morphologies showed basal-like transcriptional programs with subtype-specific pathways, including ciliogenesis in cribriform tumours, extracellular matrix remodelling and immune evasion in solid tumours, and keratinisation programs in squamous tumours. The solid class was significantly enriched in liver metastatic lesions and was associated with increased intra-tumoural morphological heterogeneity, whole-genome doubling, *KRAS* major allelic imbalance, and elevated KRAS–ERK signalling.

**Conclusion:** Non-glandular morphologies identify biologically distinct PDAC tumour states that are enriched in liver metastases and associated with subtype-specific transcriptional programs and KRAS-driven genomic alterations.
