## Supplemental Table 1 for "Transcriptomic, Genomic, and Clinical Characterization of Morphological Classes in Localized and Metastatic Pancreatic Cancer"

Characteristic	PDA patients (n = 348)
Age
mean ± SD	64.2 ± 9.6
Sex, n (%)
Male	179 (51%)
Female	137 (39%)
NA	32 (9%)
Stage, n (%)
I	10 (3%)
II	122 (35%)
III	23 (7%)
IV	161 (46%)
NA	32 (9%)
Race, n (%)
Asian	36 (10%)
Black/African American	4 (1%)
White	136 (39%)
Others	8 (2%)
NA	164 (47%)
